# Administration of amniotic fluid stem cell extracellular vesicles promotes development of fetal hypoplastic lungs by immunomodulating lung macrophages

**DOI:** 10.1101/2022.11.29.518388

**Authors:** Lina Antounians, Rebeca Lopes Figueira, Bharti Kukreja, Elke Zani-Ruttenstock, Kasra Khalaj, Louise Montalva, Fabian Doktor, Mikal Obed, Matisse Blundell, Taiyi Wu, Cadia Chan, Richard Wagner, Martin Lacher, Michael D. Wilson, Brian T. Kalish, Augusto Zani

**Author notes:** These authors contributed equally to this work (Lina Antounians, Rebeca Lopes Figueira).

## Abstract

Congenital diaphragmatic hernia (CDH) is a devastating condition characterized by incomplete closure of the diaphragm and herniation of abdominal organs into the chest. As a result, fetuses have pulmonary hypoplasia, whose severity is the main determinant of poor outcome. The pathogenesis of pulmonary hypoplasia secondary to CDH is at least in part explained by lack or dysregulation of miRNAs that are known to regulate lung developmental processes. Herein, we report that intra-amniotic administration of extracellular vesicles derived from amniotic fluid stem cells (AFSC-EVs) rescues lung growth and maturation in a fetal rat model of CDH. To understand which fetal lung cells and biological pathways are affected by AFSC-EVs, we conducted whole lung single nucleus RNA-sequencing. We discovered that CDH lungs have a multilineage inflammatory signature with macrophage enrichment, and confirmed these findings in autopsy samples of lungs from human fetuses with CDH. Transcriptomic analysis of CDH fetal rat lungs also showed that AFSC-EV treatment reduced macrophage density and inflammation to normal levels. Analyzing the miRNAs contained in the AFSC-EV cargo with validated mRNA targets, we found that the downregulated genes in AFSC-EV treated CDH lungs were involved in inflammatory response and immune system processes. This study reports a single cell atlas of normal and hypoplastic CDH fetal rat lungs and provides evidence that AFSC-EVs restore lung development by addressing multiple pathophysiological aspects of CDH.

**One Sentence Summary:** Amniotic fluid stem cell extracellular vesicle treatment for fetal lung macrophage modulation
