## Supplementary material for "Administration of amniotic fluid stem cell extracellular vesicles promotes development of fetal hypoplastic lungs by immunomodulating lung macrophages": Data file S3

### Sheet: Sheet1
Individual subject-level data
PDPN/B-Actin				Surfactant/B-Actin
Control+saline	CDH+saline	CDH+AFSC-EVs		Control+saline	CDH+saline	CDH+AFSC-EVs
0.3868	0.2867	0.3602		0.3598	0.2176	0.3512
0.2745	0.2898	0.4157		0.2987	0.2266	0.1986
0.2447	0.269	0.3889		0.3747	0.1798	0.2243
0.2547	0.148	0.5169		0.2195	0.1109	0.38746
0.4311	0.213	0.3685		0.1	0.0829	0.24717
0.319	0.174	0.287		0.49011	0.22172	0.45689
	0.228			0.5632	0.0876	0.30114
	0.1301			0.38938		0.2864
	0.1214					0.2473
